# Evolutionary stasis of an RNA virus indicates arbovirus re-emergence triggered by accidental release

**DOI:** 10.1101/2019.12.11.872705

**Authors:** David J Pascall, Kyriaki Nomikou, Emmanuel Bréard, Stephan Zientara, Ana da Silva Filipe, Bernd Hoffmann, Maude Jacquot, Joshua B. Singer, Kris De Clercq, Anette Bøtner, Corinne Sailleau, Cyrille Viarouge, Carrie Batten, Giantonella Puggioni, Ciriaco Ligios, Giovanni Savini, Piet A. van Rijn, Peter PC Mertens, Roman Biek, Massimo Palmarini

**Affiliations:** Institute of Biodiversity, Animal Health and Comparative Medicine, Boyd Orr Centre for Population and Ecosystem Health, University of Glasgow, Glasgow, United Kingdom; MRC-University of Glasgow Centre for Virus Research, Glasgow, United Kingdom; The School of Veterinary Medicine and Science, University of Nottingham, Sutton Bonington, Leicestershire, United Kingdom; UMR Virologie, INRA, Ecole Nationale Vétérinaire d’Alfort, Laboratoire de Santé Animale d’Alfort, ANSES, Université Paris-Est, 94700 Maisons-Alfort, France; Institute of Diagnostic Virology, Friedrich-Loeffler-Institut, Greifswald-Insel Riems, Germany; Spatial Epidemiology Lab (SpELL), University of Brussels, Brussels, Belgium; INRAE-VetAgro Sup, UMR Epidemiology of Animal and Zoonotic Diseases, F-63122, Saint Genès-Champanelle, France; Infectious Diseases in Animals, Exotic and Particular Diseases, Sciensano, 1180 Brussels, Belgium; Section for Veterinary Clinical Microbiology, Department of Veterinary and Animal Sciences, University of Copenhagen, Denmark; Department of Virus & Microbiological Special Diagnostics, Statens Serum Institut, Copenhagen, Denmark; The Pirbright Institute, Ash Road, Pirbright, Woking, Surrey, GU24 0NF, United Kingdom; Istituto Zooprofilattico Sperimentale della Sardegna, Via Duca degli Abruzzi, 07100, Sassari, Italy; Istituto Zooprofilattico Sperimentale dell’Abruzzo e del Molise (IZSAM), Teramo, Italy; Department of Virology, Wageningen Bioveterinary Research (WBVR), Lelystad, The Netherlands; Department of Biochemistry, Centre for Human Metabolomics, North-West University, Potchefstroom, South Africa

## Abstract

The mechanisms underlying virus emergence are rarely well understood, making the appearance of outbreaks largely unpredictable. Bluetongue virus serotype 8 (BTV-8), an insect-borne virus of ruminants, emerged in livestock in Northern Europe in 2006, spreading to most European countries by 2009 and causing losses of billions of Euros. Though the outbreak was successfully controlled through vaccination by early 2010, puzzlingly a closely-related BTV-8 strain re-emerged in France in 2015, triggering a second outbreak that is still ongoing. The origin of this virus and the mechanisms underlying its re-emergence are unknown. Here, we performed phylogenetic analyses of 164 whole BTV-8 genomes sampled throughout the two outbreaks. We demonstrate consistent clock-like virus evolution during both epizootics but found negligible evolutionary change between them. We estimate that the ancestor of the second outbreak dates from the height of the first outbreak in 2008. This implies that the virus had not been replicating for multiple years prior to its re-emergence in 2015. Given the absence of any known natural mechanism that could explain BTV-8 persistence over this period without replication, we conclude that the second outbreak was most likely initiated by accidental exposure of livestock to frozen material contaminated with virus from approximately 2008. Our work highlights new targets for pathogen surveillance programmes in livestock and illustrates the power of genomic epidemiology to identify pathways of infectious disease emergence.
