## Supplementary material for "Evolutionary stasis of an RNA virus indicates arbovirus re-emergence triggered by accidental release": Table S1

### Sheet: Sheet1
Strain Name	year	month	day	country	Region/department	place	Species sampled	tissue	Isolated in culture	passage_ history	Sequencing Method	Sequencer_type	GenBank No: Seg-1	GenBank No: Seg-2	GenBank No: Seg-3	GenBank No: Seg-4	GenBank No: Seg-5	GenBank No: Seg-6	GenBank No: Seg-7	GenBank No: Seg-8	GenBank No: Seg-9	GenBank No: Seg-10	PMID
BEL2006-1122	2006	09	26	Belgium	Grammene 9800	Deinze	NA	blood	no	NA	HTS/BTV_Cap	NextSeq500_Illumina
BEL2006-1173	2006	10	2	Belgium	East Flanders	Sleidinge 9940	NA	blood	no	NA	HTS/BTV_Cap	NextSeq500_Illumina
BEL2006-1178-02	2006	10	3	Belgium	East Flanders - Knesselare	Knesselare 9910	cattle	blood	no	NA	HTS/BTV_Cap	NextSeq500_Illumina
BEL2006-1253	2006	10	12	Belgium	Antwerp	Geel 2440	NA	blood	no	NA	HTS/BTV_Cap	NextSeq500_Illumina
BEL2006-1378-1	2006	11	16	Belgium	Oost-Vlaanderen	St-Margriete 9981	NA	blood	no	NA	HTS/BTV_Cap	NextSeq500_Illumina
BEL2007-03	2007	09	28	Belgium	East Flanders - Sint-Laureins	Sint-Laureins 9980	cattle	blood	no	NA	HTS/BTV_Cap	NextSeq500_Illumina
BEL2007-20	2007	10	8	Belgium	West Flanders - Oudenburg	Oudenburg 8460	NA	blood	no	NA	HTS/BTV_Cap	NextSeq500_Illumina
BEL2007-28	2007	11	7	Belgium	West Flanders - Middelkerke	Leffinge 8432	NA	blood	no	NA	HTS/BTV_Cap	NextSeq500_Illumina
FRA2006-4356-08.1	2006	UN	UN	France	Champagne-Ardenne - Ardennes	?	NA	blood	no	NA	HTS/BTV_Cap	NextSeq500_Illumina
FRA2006-4474	2006	UN	UN	France	Champagne-Ardenne - Ardennes	?	NA	blood	no	NA	HTS/BTV_Cap	NextSeq500_Illumina
FRA2006-4699-08.2	2006	UN	UN	France	Champagne-Ardenne - Ardennes	?	NA	blood	no	NA	HTS/BTV_Cap	NextSeq500_Illumina
FRA2006-4900-08.1	2006	UN	UN	France	Champagne-Ardenne - Ardennes	?	NA	blood	no	NA	HTS/BTV_Cap	NextSeq500_Illumina
FRA2006-5418	2006	UN	UN	France	Champagne-Ardenne - Ardennes	?	NA	blood	no	NA	HTS/BTV_Cap	NextSeq500_Illumina
FRA2006-59-3482	2006	UN	UN	France	Champagne-Ardenne - Ardennes	?	NA	blood	no	NA	HTS/BTV_Cap	NextSeq500_Illumina
FRA2006-59-4313	2006	UN	UN	France	Champagne-Ardenne - Ardennes	?	NA	blood	no	NA	HTS/BTV_Cap	NextSeq500_Illumina
FRA2006-01	2006	08	23	France	Champagne-Ardenne - Ardennes	Brognon	cattle	blood	yes	E1BHK4	HTS	NextSeq500_Illumina
FRA2006-03	2006	08	23	France	Champagne-Ardenne - Ardennes	Brognon	cattle	blood	yes	?	HTS	NextSeq500_Illumina
FRA2007-3469	2007	08	14	France	Nord-Pas-de-Calais - Nord	Boulogne	cattle	blood	no	NA	HTS/BTV_Cap	NextSeq500_Illumina
FRA2007-3626	2007	08	23	France	Champagne-Ardenne - Ardennes	Coulonnes	cattle	blood	no	NA	HTS/BTV_Cap	NextSeq500_Illumina
FRA2007-3632	2007	08	23	France	Nord-Pas-de-Calais - Nord	Wargnies le Grand	sheep	blood	no	NA	HTS/BTV_Cap	NextSeq500_Illumina
FRA2007-3639	2007	08	23	France	Picardie - Aisne	Eparcy	cattle	blood	no	NA	HTS/BTV_Cap	NextSeq500_Illumina
FRA2007-3673	2007	08	24	France	Champagne-Ardenne - Ardennes	Charnois	sheep	blood	no	NA	HTS/BTV_Cap	NextSeq500_Illumina
FRA2007-6590	2007	12	07	France	Poitou-Charentes - Charente-Maritime	Coux	cattle	blood	no	NA	HTS	NextSeq500_Illumina
FRA2007-03	2007	08	09	France	Champagne-Ardenne - Ardennes	Givet	cattle	blood	yes	E1BHK2	HTS	NextSeq500_Illumina
FRA2008-02	2008	06	23	France	Auvergne - Allier	Isle et Bardet	cattle	blood	yes	?	HTS	NextSeq500_Illumina
FRA2008-03	2008	06	23	France	Bourgogne - Côte-d'Or	Saulieu	cattle	blood	yes	?	HTS	NextSeq500_Illumina
FRA2008-04	2008	06	23	France	Centre - Cher	Touchay	cattle	blood	yes	?	HTS	NextSeq500_Illumina
FRA2008-05	2008	06	18	France	Limousin - Corrèze	Saint Pardoux Corbier	cattle	blood	yes	?	HTS	NextSeq500_Illumina
FRA2008-08	2008	07	21	France	Auvergne - Allier	Villebret	cattle	blood	yes	?	HTS	NextSeq500_Illumina
FRA2008/09	2008	07	17	France	Pays de la Loire - Loire-Atlantique	Suffre	cattle	blood	yes	?	HTS	NextSeq500_Illumina
FRA2008-10	2008	07	11	France	Centre - Indre	Urcier	sheep	blood	yes	?	HTS	NextSeq500_Illumina
FRA2008-11	2008	07	NA	France	Franche-Comté - Doubs	Ornans	sheep	blood	yes	?	HTS	NextSeq500_Illumina
FRA2008-12	2008	07	11	France	Centre - Loiret	Autry le Chatel	cattle	blood	yes	?	HTS	NextSeq500_Illumina
FRA2008-13	2008	07	10	France	Basse-Normandie - Manche	Gavray	cattle	blood	yes	?	HTS	NextSeq500_Illumina
FRA2008-15	2008	07	17	France	Haute-Normandie - Eure	Oradour-sur-Glane	cattle	blood	yes	?	HTS	NextSeq500_Illumina
FRA2008-20	2008	10	23	France	Bourgogne - Saône-et-Loire	Savigny-en-Revemont	cattle	blood	yes	?	HTS	NextSeq500_Illumina
FRA2008-08.13	2008	07	09	France	Basse-Normandie - Calvados	Moyaux	cattle	blood	yes	?	HTS	NextSeq500_Illumina
FRA2008-08.22	2008	07	22	France	Poitou-Charentes - Vienne	Jouhet	sheep	blood	yes	NA	HTS	NextSeq500_Illumina
FRA2009-01	2009	07	02	France	Midi-Pyrénées - Lot	Cahors	cattle	blood	yes	?	HTS	NextSeq500_Illumina
FRA2009-02	2009	06	08	France	Midi-Pyrénées - Aveyron	Luc	cattle	blood	yes	?	HTS/BTV_Cap	NextSeq500_Illumina
FRA2009-03	2009	07	24	France	Midi-Pyrénées - Haute-Garonne	Saint-Frajou	cattle	blood	yes	?	HTS	NextSeq500_Illumina
FRA2015-7138	2015	08	27	France	Auvergne - Allier	Louroux de Bouble	sheep	blood	yes	BSR1	HTS/BTV_Cap	NextSeq500_Illumina
FRA2015-8028	2015	09	12	France	Limousin - Creuse	Nouziers	cattle	blood	no	NA	HTS	NextSeq500_Illumina
FRA2015-7100	2015	09	01	France	Auvergne - Allier	Louroux de bouble-Allier	sheep	blood	no	NA	HTS/BTV_Cap	NextSeq500_Illumina
FRA2015-7554	2015	09	07	France	Auvergne - Allier	Louroux de bouble-Allier	sheep	blood	no	NA	HTS/BTV_Cap	NextSeq500_Illumina
FRA2015-7569	2015	09	07	France	Auvergne - Allier	Louroux de bouble-Allier	sheep	blood	no	NA	HTS/BTV_Cap	NextSeq500_Illumina
FRA2015-7578	2015	09	07	France	Auvergne - Allier	Louroux de bouble-Allier	sheep	blood	no	NA	HTS/BTV_Cap	NextSeq500_Illumina
FRA2015-7819	2015	09	07	France	Auvergne - Allier	Louroux de bouble-Allier	cattle	blood	no	NA	HTS/BTV_Cap	NextSeq500_Illumina
FRA2015-7830	2015	09	07	France	Auvergne - Allier	Louroux de bouble-Allier	cattle	blood	no	NA	HTS/BTV_Cap	NextSeq500_Illumina
FRA2015-7954	2015	09	14	France	Auvergne - Allier	Louroux de bouble-Allier	cattle	blood	no	NA	HTS/BTV_Cap	NextSeq500_Illumina
FRA2015-7957	2015	09	14	France	Auvergne - Allier	Coutansouze-Allier	cattle	blood	no	NA	HTS/BTV_Cap	NextSeq500_Illumina
FRA2015-7959	2015	09	14	France	Auvergne - Allier	Louroux de Bouble	cattle	blood	no	NA	HTS/BTV_Cap	NextSeq500_Illumina
FRA2015-7962	2015	09	14	France	Auvergne - Allier	Chirat l'Eglise	cattle	blood	no	NA	HTS/BTV_Cap	NextSeq500_Illumina
FRA2015-7963	2015	09	14	France	Auvergne - Allier	Echassieres	cattle	blood	no	NA	HTS/BTV_Cap	NextSeq500_Illumina
FRA2015-8341	2015	11	26	France	Auvergne - Cantal	Cantal	NA	blood	no	NA	HTS/BTV_Cap	NextSeq500_Illumina
FRA2015-8911	2015	10	06	France	Rhône-Alpes - Loire	Saint-Julien-la-Vêtre	cattle	blood	no	NA	HTS/BTV_Cap	NextSeq500_Illumina
FRA2015-9398	2015	10	11	France	Rhône-Alpes - Rhône	Fleurieux-sur-l'Arbusie	cattle	blood	no	NA	HTS/BTV_Cap	NextSeq500_Illumina
FRA2015-9820	2015	10	29	France	Limousin - Corrèze	Saint-Julien-près-Bord	cattle	blood	no	NA	HTS/BTV_Cap	NextSeq500_Illumina
FRA2015-8017	2015	09	09	France	Auvergne - Allier	Chirat l'Eglise	cattle	blood	no	NA	HTS	NextSeq500_Illumina
FRA2015-8713	2015	10	06	France	Bourgogne - Saône-et-Loire	Dyo	cattle	blood	no	NA	HTS	NextSeq500_Illumina
FRA2015-8524	2015	09	18	France	Centre - Cher	Cuffy	cattle	blood	no	NA	HTS	NextSeq500_Illumina
FRA2015-8836	2015	09	30	France	Rhône-Alpes - Loire	Pradines	cattle	blood	no	NA	HTS/BTV_Cap	NextSeq500_Illumina
FRA2015-8838	2015	09	30	France	Rhône-Alpes - Loire	Pradines	cattle	blood	no	NA	HTS/BTV_Cap	NextSeq500_Illumina
FRA2015-8026	2015	09	12	France	Auvergne - Puy-de-Dôme	Pontaumur	cattle	blood	no	NA	HTS	NextSeq500_Illumina
FRA2015-8024	2015	09	11	France	Auvergne - Puy-de-Dôme	Charensat	cattle	blood	no	NA	HTS	NextSeq500_Illumina
FRA2016-8347	2016	07	24	France	Bourgogne - Saône-et-Loire	Verosvres	cattle	blood	no	NA	HTS/BTV_Cap	NextSeq500_Illumina
FRA2016-8348	2016	07	24	France	Bourgogne - Saône-et-Loire	Saint-Bonnet-de-Joux	cattle	blood	no	NA	HTS	NextSeq500_Illumina
FRA2016-8349	2016	08	23	France	Auvergne - Allier	Montcaret	cattle	blood	no	NA	HTS/BTV_Cap	NextSeq500_Illumina
FRA2016-8360	2016	08	UN	France	Rhône-Alpes - Loire	Chalmazel	cattle	blood	no	NA	HTS/BTV_Cap	NextSeq500_Illumina
FRA2016-8428	2016	08	UN	France	Bourgogne - Saône-et-Loire	Saint-Romain-sous-Gourdon	cattle	blood	no	NA	HTS/BTV_Cap	NextSeq500_Illumina
FRA2016-8429	2016	08	UN	France	Bourgogne - Saône-et-Loire	Rigny-sur-Arroux	cattle	blood	no	NA	HTS	NextSeq500_Illumina
FRA2016-8475	2016	09	01	France	Auvergne - Puy-de-Dôme	Lachaux	cattle	blood	no	NA	HTS	NextSeq500_Illumina
FRA2016-8662	2016	09	22	France	Rhône-Alpes - Ain	Marboz	cattle	blood	no	NA	HTS	NextSeq500_Illumina
FRA2016-8776	2016	09	UN	France	Auvergne - Puy-de-Dôme	Saint-Rémy-sur-Durolle	cattle	blood	no	NA	HTS/BTV_Cap	NextSeq500_Illumina
FRA2016-8843	2016	09	UN	France	Rhône-Alpes - Loire	Marcilly-le-Châtel	cattle	blood	no	NA	HTS/BTV_Cap	NextSeq500_Illumina
FRA2016-8844	2016	09	UN	France	Auvergne - Haute-Loire	Siaugues-Sainte-Marie	cattle	blood	no	NA	HTS/BTV_Cap	NextSeq500_Illumina
FRA2016-9534	2016	09	UN	France	Rhône-Alpes - Loire	Saint-Medard-en-Forez	cattle	blood	no	NA	HTS	NextSeq500_Illumina
FRA2017-6868	2017	08	30	France	Bourgogne - Côte-d'Or	Pouilly-en-Auxois	cattle	blood	no	NA	HTS	NextSeq500_Illumina
FRA2017-7297	2017	08	22	France	Bourgogne - Côte-d'Or	Savigny-le-Sec	cattle	blood	no	NA	HTS	NextSeq500_Illumina
FRA2017-7298	2017	08	22	France	Champagne-Ardenne - Haute-Marne	Arbot	cattle	blood	no	NA	HTS/BTV_Cap	NextSeq500_Illumina
FRA2017-7300	2017	08	29	France	Bourgogne - Côte-d'Or	Eringes	cattle	blood	no	NA	HTS/BTV_Cap	NextSeq500_Illumina
FRA2017-7301	2017	08	29	France	Bourgogne - Côte-d'Or	Montagny-les-Beaune	cattle	blood	no	NA	HTS	NextSeq500_Illumina
FRA2017-7302	2017	08	22	France	Bourgogne - Côte-d'Or	Sincey-les-Rouvray	cattle	blood	no	NA	HTS	NextSeq500_Illumina
FRA2017-7306	2017	09	05	France	Bourgogne - Côte-d'Or	Moutiers-Saint-Jean	cattle	blood	no	NA	HTS	NextSeq500_Illumina
FRA2017-7400	2017	09	15	France	Champagne-Ardenne - Aube	Champignol-lez-Mondeville	cattle	blood	no	NA	HTS/BTV_Cap	NextSeq500_Illumina
FRA2017-7548	2017	09	13	France	Franche-Comté - Jura	Grande-Riviere	cattle	blood	no	NA	HTS	NextSeq500_Illumina
FRA2017-7900	2017	09	15	France	Franche-Comté - Doubs	Orchamps-Vennes	cattle	blood	no	NA	HTS	NextSeq500_Illumina
FRA2017-7902	2017	09	21	France	Franche-Comté - Doubs	Pouligney-Lusans	cattle	blood	no	NA	HTS	NextSeq500_Illumina
FRA2017-7910	2017	09	21	France	Franche-Comté - Doubs	Fallerans	cattle	blood	no	NA	HTS	NextSeq500_Illumina
FRA2017-7922	2017	10	01	France	Franche-Comté - Doubs	Bolandoz	cattle	blood	no	NA	HTS	NextSeq500_Illumina
FRA2017-8111	2017	10	05	France	Bourgogne - Saône-et-Loire	Montcoy	cattle	blood	no	NA	HTS	NextSeq500_Illumina
FRA2017-8112	2017	10	05	France	Bourgogne - Saône-et-Loire	Montcoy	cattle	blood	no	NA	HTS	NextSeq500_Illumina
FRA2017-8113	2017	10	05	France	Bourgogne - Saône-et-Loire	Allerey-sur-Saone	cattle	blood	no	NA	HTS	NextSeq500_Illumina
FRA2017-8117	2017	10	05	France	?	?	cattle	blood	no	NA	HTS/BTV_Cap	NextSeq500_Illumina
FRA2017-8118	2017	10	05	France	Franche-Comté - Haute-Saône	Le-Breuil	cattle	blood	no	NA	HTS/BTV_Cap	NextSeq500_Illumina
FRA2017-8119	2017	10	05	France	Franche-Comté - Haute-Saône	Velesmes-Echevanne	cattle	blood	no	NA	HTS	NextSeq500_Illumina
FRA2017-8121	2017	10	05	France	Franche-Comté - Doubs	Vaire-le-Grand	cattle	blood	no	NA	HTS	NextSeq500_Illumina
FRA2017-8122	2017	10	05	France	Franche-Comté - Doubs	Villars-Saint-Georges	cattle	blood	no	NA	HTS	NextSeq500_Illumina
FRA2017-8122-2	2017	10	25	France	Franche-Comté - Doubs	Villars-Saint-Georges	cattle	blood	no	NA	HTS/BTV_Cap	NextSeq500_Illumina
FRA2017-8127	2017	10	05	France	Franche-Comté - Doubs	Sourans	cattle	blood	no	NA	HTS	NextSeq500_Illumina
FRA2017-8136	2017	10	13	France	Franche-Comté - Doubs	Quingey	cattle	blood	no	NA	HTS	NextSeq500_Illumina
FRA2017-8146	2017	10	13	France	Franche-Comté - Doubs	Bouclans	cattle	blood	no	NA	HTS	NextSeq500_Illumina
FRA2017-8156	2017	10	UN	France	Basse-Normandie - Manche	Manche	cattle	blood	no	NA	HTS	NextSeq500_Illumina
FRA2017-8207	2017	10	27	France	Bourgogne - Côte-d'Or	Precy-sous-Thil	cattle	blood	no	NA	HTS/BTV_Cap	NextSeq500_Illumina
FRA2017-8208	2017	10	27	France	Bourgogne - Côte-d'Or	Montliot-et-Courcelles	cattle	blood	no	NA	HTS/BTV_Cap	NextSeq500_Illumina
FRA2018-4557	2018	07	24	France	Aquitaine - Pyrénées-Atlantique	Pyrenees-Atlantiques	cattle	blood	no	NA	HTS/BTV_Cap	NextSeq500_Illumina
FRA2018-4765	2018	07	18	France	Aquitaine - Pyrénées-Atlantique	Pyrenees-Atlantiques	cattle	blood	no	NA	HTS	NextSeq500_Illumina
FRA2018-5362	2018	08	UN	France	Franche-Comté - Haute-Saône	Fougerolles	cattle	blood	no	NA	HTS	NextSeq500_Illumina
FRA2018-5365	2018	08	UN	France	Franche-Comté - Haute-Saône	Jussey	cattle	blood	no	NA	HTS	NextSeq500_Illumina
GER2006-01	2006	08	23	Germany	North Rhine-Westphalia	Hurtgenwald , Düren, Köln,North-Rine Westphalia	cattle	blood	yes	KC1BHK2	HTS	NextSeq500_Illumina
GER2006-02	2006	09	12	Germany	North Rhine-Westphalia	53123 Bonn	sheep	blood	yes	KC2	HTS	NextSeq500_Illumina
GER2006-BH438-16	2006	11	UN	Germany	North Rhine-Westphalia	?	cattle	blood	no	NA	HTS/BTV_Cap	MiSeq_Illumina
GER2006-BH438-23	2006	11	UN	Germany	North Rhine-Westphalia	?	cattle	blood	no	NA	HTS/BTV_Cap	NextSeq500_Illumina
GER2006-BH438-28	2006	11	UN	Germany	North Rhine-Westphalia	?	cattle	blood	no	NA	HTS/BTV_Cap	MiSeq_Illumina
GER2007-BH205-07-02	2007	09	UN	Germany	Thuringia	?	Cattle	blood	no	NA	HTS/BTV_Cap	NextSeq500_Illumina
GER2007-02	2007	04	2 and 21	Germany	North Rhine-Westphalia	Hückeswagen	cattle	blood	yes	ETH1BHK2	HTS/BTV_Cap	MiSeq_Illumina
GER2007-06	2007	09	13	Germany	North Rhine-Westphalia	?	sheep	blood	yes	KC1	HTS/BTV_Cap	NextSeq500_Illumina
GER2007-07	2007	09	13	Germany	North Rhine-Westphalia	?	cattle	blood	yes	E1BHK2	HTS	NextSeq500_Illumina
GER2007-08	2007	08	23	Germany	North Rhine-Westphalia	?	cattle	blood	yes	KC2	HTS	NextSeq500_Illumina
GER2007-10	2007	08	23	Germany	North Rhine-Westphalia	?	sheep	blood	yes	KC1	HTS	NextSeq500_Illumina
GER2007-11	2007	08	23	Germany	North Rhine-Westphalia	?	cattle	blood	yes	KC1	HTS	NextSeq500_Illumina
GER2008-11	2008			Germany	Lower Saxony	Leer	cattle	blood	no	NA	HTS/BTV_Cap	NextSeq500_Illumina
GER2008-BH07-08-01	2008	01	UN	Germany	North Rhine-Westphalia	46348 Raesfeld	Cattle	blood	no	NA	HTS/BTV_Cap	Next-500_Illumina
GER2008-BH106-08-01	2008	07	UN	Germany	Hessen	35759 Triedorf	Sheep	blood	no	NA	HTS/BTV_Cap	Next-500_Illumina
GER2008-BH107-08-01	2008	07	UN	Germany	Baden-Wurttemberg	79410 Badenweiler	Sheep	spleen homogenate	no	NA	HTS/BTV_Cap	Next-500_Illumina
GER2008-BH34-08-18	2008	03	UN	Germany	North Rhine-Westphalia	52068 Aachen	Sheep	blood	no	NA	HTS/BTV_Cap	Next-500_Illumina
GER2008-BH58-08-02	2008	04	UN	Germany	Bavaria	87437 Kempten	Cattle	blood	no	NA	HTS/BTV_Cap	Next-500_Illumina
NET2006-09	2006	08	UN	Netherlands	Limburg province	Kerkrade	sheep	blood	yes	KC1	HTS	NextSeq500_Illumina
NET2006-10	2006	08	15	Netherlands	Limburg province	Kerkrade	sheep	blood	yes	KC1	HTS	NextSeq500_Illumina
NET2007-06	2007	09	17	Netherlands	North Brabant	Someren	goat	blood	yes	KC1	HTS	NextSeq500_Illumina
NET2007-07	2007	09	17	Netherlands	North Brabant	Someren	goat	blood	yes	KC1	HTS	NextSeq500_Illumina
NET2008-01	2008	08	7	Netherlands	Staphorst region	?	cattle	blood	yes	KC1	HTS/BTV_Cap	NextSeq500_Illumina
DEN2007-01	2007	10	11	Denmark	Guldborgsund municipality, Sjælland region, island of Lolland	Sakskøbing, STORSTRØMS	sheep	blood	yes	KC1	HTS	NextSeq500_Illumina
DEN2008-01	2008	08	29	Denmark	?	?	cattle	blood	yes	KC1	HTS/BTV_Cap	NextSeq500_Illumina
DEN2008-02	2008	08	29	Denmark	?	?	cattle	blood	yes	KC1	HTS	NextSeq500_Illumina
SWI2007-01	2007	11	7	Switzerland	Basel-Stadt	Basel	cattle	blood	yes	KC2	HTS	NextSeq500_Illumina
SWE2008-01	2008	UN	UN	Sweden	?	?	cattle	blood	yes	KC1	HTS	NextSeq500_Illumina
SWE2008-02	2008	UN	UN	Sweden	?	?	cattle	blood	yes	KC1	HTS	NextSeq500_Illumina
UKG2007-02	2007	09	23	United Kingdom	Suffolk	Baylham house , Baylham,Ipswich	cattle	blood	yes	E1BHK2	HTS	MiSeq_Illumina
UKG2007-03	2007	09	21	United Kingdom	Suffolk	Baylham house , Baylham,Ipswich	cattle-	blood	yes	KC1	HTS	NextSeq500_Illumina
UKG2007-04	2007	09	23	United Kingdom	Suffolk	Baylham house , Baylham,Ipswich	cattle	blood	yes	KC1	HTS	NextSeq500_Illumina
UKG2007-11	2007	10	8	United Kingdom	Suffolk	Lowestoft	cattle	blood	yes	E1BHK2	HTS	MiSeq_Illumina
UKG2007-12	2007	10	16	United Kingdom	Kent	Ashford	sheep	blood	yes	KC1	HTS/BTV_Cap	NextSeq500_Illumina
UKG2007-14	2007	10	14	United Kingdom	Cambridgeshire	Peterborough	sheep	blood	yes	E1BHK2	HTS	NextSeq500_Illumina
UKG2007-45	2007	10	14	United Kingdom	Cambridgeshire	Peterborough	sheep	blood	yes	NA	HTS/BTV_Cap	NextSeq500_Illumina
UKG2007-63	2007	02	UN	United Kingdom	West Suffolk	Pidgeon Hall Farm, Ipswich,Aho, Bury, St Edmunds	cattle	blood	yes	KC1	HTS	NextSeq500_Illumina
UKG2008-12	2008	08	29	United Kingdom	Mid Devon	Tiverton	cattle	blood	yes	KC1	HTS	NextSeq500_Illumina
UKG2008-15	2008	08	29	United Kingdom	Mid Devon	Tiverton	cattle	blood	yes	KC2	HTS	NextSeq500_Illumina
UKG2008-16	2008	09	6	United Kingdom	Newcastle	Rushford	cattle	blood	yes	KC1	HTS	NextSeq500_Illumina
UKG2008-34	2008	02	13	United Kingdom	Northern Ireland	Armoy, Ballymena	cattle	blood	yes	KC1BHK1	HTS	NextSeq500_Illumina
UKG2008-40	2008	09	8	United Kingdom	Herefordshire	Bromyard	cattle	blood	yes	KC2	HTS	NextSeq500_Illumina
ITL2008-02	2008	01	24	Italy	Veneto region	Volpago del Montello	Cattle	blood	no	NA	HTS/BTV_Cap	Next-500_Illumina
ITL2009-01	2009	01	02	Italy	Sardinia	Olbia-Tempio	Cattle	blood	no	NA	HTS/BTV_Cap	Next-500_Illumina
FRA2008-27	2008	08	UN	France	Aquitaine - Lot et Garonne	Lagruère	cattle	blood	yes	E1BHK4	Sanger	ABI 3730 - Applied Biosystems	KP820860	KP820980	KP821102	KP821222	KP821342	KP821462	KP821584	KP821704	KP821824	KP821945	26252219
FRA2008-28	2008	08	UN	France	Aquitaine - Lot et Garonne	Romestaing	cattle	blood	yes	E1BHK3	Sanger	ABI 3730 - Applied Biosystems	KP820861	KP820981	KP821103	KP821223	KP821343	KP821463	KP821585	KP821705	KP821825	KP821946	26252219
FRA2008-29	2008	09	UN	France	Aquitaine - Gironde	Bieujac	cattle	blood	yes	E1BHK3	Sanger	ABI 3730 - Applied Biosystems	KP820862	KP820982	KP821104	KP821224	KP821344	KP821464	KP821586	KP821706	KP821826	KP821947	26252219
FRA 15-01	2015	09	2	France	Auvergne - Allier	?	sheep	blood	yes	BSR1	HTS	Ion Proton	KU569990	KU569991	KU569992	KU569993	KU569994	KU569995	KU569996	KU569997	KU569998	KU569999	27081120
NET2006/04 (MP)	2006	08	UN	Netherlands	Limburg province	Kerkrade	sheep	blood	yes	KC1BHK1KC1BHK1	Sanger	ABI 3730 - Applied Biosystems	JX680447	JX680448	JX680449	JX680450	JX680451	JX680452	JX680453	JX680454	JX680455	JX680456	23097432
NET2006-04 (sheep No 6)	2006	08	UN	Netherlands	Limburg province	Kerkrade	sheep	blood	yes	?	Sanger	ABI 3730 - Applied Biosystems	FJ183374	FJ183375	FJ183376	FJ183377	FJ183378	FJ183379	FJ183380	FJ183381	FJ183382	FJ183383	19264638
NET2007-01	2007	07	27	Netherlands	Noord Brabant	Bavel	cattle	blood	yes	E1BHK2	Sanger	ABI 3730 - Applied Biosystems	GQ506451	GQ506452	GQ506453	GQ506454	GQ506455	GQ506456	GQ506457	GQ506458	GQ506459	GQ506460	20428242
NET2008-03	2008	08	7	Netherlands	Staphorst region	?	cattle	blood	yes	KC1BHK1	Sanger	ABI 3730 - Applied Biosystems	KP820954	KP821074	KP821196	KP821316	KP821436	KP821556	KP821678	KP821798	KP821918	KP822039	26252219
UKG2007-06	2007	09	21	United Kingdom	Suffolk	Baylham house , Baylham, Ipswich	cattle	blood	no	NA	HTS	454 Life Sciences, Roche	KP820957	KP821077	KP821199	KP821319	KP821439	KP821559	KP821681	KP821801	KP821921	KP822042	26252219
BTV-8IT2008	2008	NA	UN	Italy	Veneto region	Treviso	cattle	blood	yes	?	Sanger	ABI 3137 - Applied Biosystems	KM053258	KM053259	KM053260	KM053261	KM053262	KM053263	KM053264	KM053265	KM053266	KM053267	24991012
GRE2008-01	2008	06	UN	Greece	Lesvos island	Aghia Paraskevi	sheep	blood	yes	KC1	HTS	454 Life Sciences, Roche	KP820953	KP821073	KP821195	KP821315	KP821435	KP821555	KP821677	KP821797	KP821917	KP822038	26252219
